# BioCompute Objects to communicate a viral detection pipeline with potential for use in a regulatory environment

**DOI:** 10.1101/2021.10.19.465010

**Authors:** Naila Gulzar, Jonathon Keeney, Jack B. Baker, Ondrej Klempir, Geoffrey Hannigan, Danny A. Bitton, Julia M Maritz, Charles Hadley S. King, Janisha A. Patel, Paul Duncan, Raja Mazumder

## Abstract

The volume of nucleic acid sequence data has exploded in recent years, and with it, the challenge of finding and transforming relevant data into meaningful information. Processing the abundance of data can require a dynamic ecosystem of customized tools. As analysis pipelines become more complex, there is an increased difficulty in communicating analysis details in a way that is understandable yet of sufficient detail to make informed decisions about results or repeat the analysis. This may be of particular interest to institutions and private companies that need to communicate complex computations in a regulatory environment. To meet this need for standard reporting, the open source BioCompute framework was developed as a standardized mechanism for communicating the details of an analysis in a concise and organized way, and other tools and interfaces were subsequently developed according to the standard. The goal of BioCompute is to streamline the process of communicating computational analyses. Reports that conform to the BioCompute standard are called BioCompute Objects (BCOs). Here, a comprehensive suite of BCOs is presented, representing interconnected elements of a computation that is modeled after those that might be found in a regulatory submission, but which can be shared publicly. Because BCOs are human and machine readable, they can be displayed in customized ways to further improve their utility, and an example of a collapsible format is shown. The work presented here serves as a real world implementation that imitates actual submissions, providing concrete examples. As an example, a pipeline designed to identify viral contaminants in biological manufacturing, such as for vaccines, is developed and rigorously tested to establish a rate of false positive detection, and is described in a BCO report. That pipeline relies on a specially curated database for alignment, and a set of synthetic reads for testing, both of which are also descriptively packaged in their own BCOs. All of the sufficiently complex processes associated with this analysis are therefore represented as BCOs that can be cross-referenced, demonstrating the modularity of BCOs, their ability to organize tremendous complexity, and their use in a lifelike regulatory environment.
