## Supplementary Table 1 for "BioCompute Objects to communicate a viral detection pipeline with potential for use in a regulatory environment"

### Sheet: Sheet1
Virus	Family	Genome accession
Human adenovirus	Adenoviridae	NC_001405
West Nile virus	Flaviviridae	NC_001563
Hepatitis B virus	Hepadnaviridae	NC_003977
Lassa virus	Arenaviridae	NC_004297
Human astrovirus	Astroviridae	NC_001943
Bunyavirus La Crosse	Bunyaviridae	NC_004108
Seoul virus	Bunyavirus	NC_005236
Sapporo virus	Caliciviridae	NC_006554
SARS-CoV-2	Coronaviridae	MT049951.1
Lake Victoria marburgvirus	Filoviridae	NC_001608
Torque teno virus	Anelloviridae	NC_002076
Varicella-zoster virus	Herpesviridae	NC_001348
Influenza B virus	Orthomyxoviridae	NC_002204
Human papillomavirus 2	Papillomaviridae	NC_001352
Hendra virus	Paramyxoviridae	NC_001906
Adeno-associated virus	Parvoviridae	NC_001401
Poliovirus	Picornaviridae	NC_002058
JC polyomavirus	Polyomaviridae	NC_001699
Variola virus	Poxviridae	NC_001611
Banna virus	Reoviridae	NC_004211
Human immunodeficiency virus	Retroviridae	NC_001802
Mokola virus	Rhabdoviridae	NC_006429
European bat lyssavirus	Rhabdovirus	NC_009527
Mayaro virus	Togaviridae	NC_003417
Hepatitis delta virus	Unassigned	NC_001653
