## Supplementary Table 2 for "BioCompute Objects to communicate a viral detection pipeline with potential for use in a regulatory environment"

### Sheet: Sheet1
Organism name	UniProt Proteome accession	GenBank accessions	Chromosome
Porcine (Sus scrofa domestica)	UP000008227	LT634572.1	Chr Y
Bovine (Bos taurus)	UP000009136	CM008195.2	Chr 28
Chicken (Gallus gallus)	UP000000539	CM000120.4	Chr 32
African green monkey (Rhesus macaque)	UP000006718	CM000304.1	Chr 18
Human (Homo sapiens)	UP000005640	CM000686.2	Chr Y
Chinese hamster (Cricetulus barabensis griseus)	UP000001075	AFTD01000000	NW_003613580.1
