## Supplementary Table 3 for "BioCompute Objects to communicate a viral detection pipeline with potential for use in a regulatory environment"

### Sheet: Sheet1
Sample	Total #reads	Unaligned #reads	Human Adenovirus reads NC_001405.1 Taxid_129951 (mapped)	West Nile virus reads NC_001563 Taxid_11082 (mapped)	Hepatitis B virus reads NC_003977 Taxid_10407 (mapped)	Lassa virus NC_004297 Taxid_11620 (mapped)	Sus scrofa domestica LT634572.1 Taxid_9823 (mapped)	Bos taurus reads (mapped)	Gallus gallus reads (mapped)	Rhesus Macaque reads (mapped)	Homo Sapiens reads (mapped)	Chinese hamster reads taxon_10029 (mapped)	Distance (%)	Noise (%)	Min read length	Max read length
SN_1	3121	4	1 (1)	10 (10)	10	100 (96)	3000 (3000)	0					0	0	35	150
SN_2	3211	4	1 (1)	100 (100)	10 (10)	100 (96)	3000 (3000)	0					0	0	35	150
SN_3	4111	4	1 (1)	1000 (1000)	10 (10)	100 (96)	3000 (3000)	0					0	0	35	150
SN_4	13111	4	1 (1)	10000 (10000)	10(10)	100 (96)	3000 (3000)	0					0	0	35	150
SN_5	3121	13	1 (1)	10 (10)	10(10)	100 (96)	0	3000 (2991)					0	0	35	150
SN_6	3211	13	1 (1)	100 (100)	10 (10)	100 (96)	0	3000 (2991)					0	0	35	150
SN_7	4111	13	1 (1)	1000 (1000)	10 (10)	100 (96)	0	3000 (2991)					0	0	35	150
SN_8	13111	13	1 (1)	10000 (10000)	10 (10)	100 (96)	0	3000 (2991)					0	0	35	150
SN_9	3121	4	1 (1)	10 (10)	10(10)	100(96)	0	0	3000(3000)				0	0	35	150
SN_10	3211	4	1 (1)	100 (100)	10 (10)	100 (96)	0	0	3000(3000)				0	0	35	150
SN_11	4111	4	1 (1)	1000 (1000)	10 (10)	100 96)	0	0	3000(3000)				0	0	35	150
SN_12	13111	4	1 (1)	10000 (10000)	10 (10)	100 (96)	0	0	3000 (3000)				0	0	35	150
SN_13	3121	7	1 (1)	10 (10)	10 (10)	100 (96)	0	0	0	3000(2996)			0	0	35	150
SN_14	3211	7	1 (1)	100 (100)	10 (10)	100 (96)	0	0	0	3000 (2996)			0	0	35	150
SN_15	4111	7	1 (1)	1000 (1000)	10 (10)	100 (96)	0	0	0	3000 (2996)			0	0	35	150
SN_16	13111	7	1 (1)	10000 (10000)	10 (10)	100 (96)	0	0	0	3000 (2996)			0	0	35	150
SN_17	3121	4	1 (1)	10 (10)	10 (10)	100 (96)	0	0	0	0	3000 (3000)		0	0	35	150
SN_18	3211	4	1 (1)	100 (100)	10 (10)	100 (96)	0	0	0	0	3000 (3000)		0	0	35	150
SN_19	4111	4	1 (1)	1000 (1000)	10 (10)	100 (96)	0	0	0	0	3000 (3000)		0	0	35	150
SN_20	13111	4	1 (1)	10000 (10000)	10 (10)	100 (96)	0	0	0	0	3000 (3000)		0	0	35	150
SN_21	3121	53	1 (1)	10 (10)	10 (10)	100 (96)	0	0	0	0	0	3000 (2951)	0	0	35	150
SN_22	3211	53	1 (1)	100 (100)	10 (10)	100 (96)	0	0	0	0	0	3000 (2951)	0	0	35	150
SN_23	4111	53	1 (1)	1000 (1000)	10 (10)	100 (96)	0	0	0	0	0	3000 (2951)	0	0	35	150
SN_24	13111	53	1 (1)	10000 (10000)	10 (10)	100 (96)	0	0	0	0	0	3000 (2951)	0	0	35	150
